# Direct and indirect responses of the Arabidopsis transcriptome to an induced increase in trehalose 6-phosphate

**DOI:** 10.1101/2023.09.18.555309

**Authors:** Omri Avidan, Marina C. M. Martins, Regina Feil, Marc Lohse, Federico M. Giorgi, Armin Schlereth, John E. Lunn, Mark Stitt

**Author notes:** ^a^in Press - Consultoria e Comunicação Científica, São Paulo, Brazil (Marina C. M. Martins). ^b^targenomix GmbH, Am Mühlenberg 11, 14476 Potsdam, Germany (Marc Lohse). ^c^Department of Pharmacy and Biotechnology, <u>University of Bologna</u>, Italy (Federico M. Giorgi).

## Abstract

Trehalose 6-phosphate (Tre6P) is an essential signal metabolite that reports and regulates the level of sucrose, linking growth and development to the metabolic status. We hypothesized that Tre6P plays a role in mediating the regulation of gene expression by sucrose. To test this, we performed transcriptomic profiling on Arabidopsis plants that expressed a bacterial trehalose-6-phosphate synthase (TPS) under the control of an ethanol-inducible promoter. Induction led to a 4-fold rise in Tre6P levels, a concomitant decrease in sucrose, and significant changes of over 13,000 transcripts and two-fold or larger changes of over 5000 transcripts. Comparison with nine published responses to sugar availability allowed some of these changes to be linked to the rise in Tre6P, while others were probably due to lower sucrose or other indirect effects. Changes linked to Tre6P included repression of photosynthesis and induction of many growth-related processes including ribosome biogenesis. About 500 starvation-related genes are known to be induced by SUCROSE-NON-FERMENTING-1-RELATED KINASE 1 (SnRK1). They were largely repressed by Tre6P in a manner consistent with Tre6P acting to inhibit SnRK1. SnRK1 also represses many genes that are involved in biosynthesis and growth. These responded to Tre6P in a more complex manner, pointing to Tre6P also interacting with further C-signaling pathways. In addition, elevated Tre6P modified expression of genes encoding regulatory subunits of the SnRK1 complex and TPS class II and FLZ proteins that are thought to modulate SnRK1 function, and genes involved in the circadian clock and in TOR, light, abscisic acid and other hormone signaling.

**One sentence summary:** An induced increase in trehalose 6-phosphate levels has direct effects on gene expression via inhibition of SUCROSE-NON-FERMENTING-1-RELATED KINASE 1 and interactions with light, circadian clock and phytohormone signaling, and widespread indirect effects on gene expression from reciprocal changes in sucrose levels.
