## Supplemental dataset 7 for "Direct and indirect responses of the Arabidopsis transcriptome to an induced increase in trehalose 6-phosphate"

### Sheet: Enriched path - shared respons
Extended analysis to SI Figure S15B and Table S5
Shared DOWN iTPS 4, 6 (G1), oeTPS: 813 DEGs
Analysis Type:	PANTHER Overrepresentation Test (Released 20220712)
Annotation Version and Release Date:	GO Ontology database DOI: 10.5281/zenodo.6799722 Released 2022-07-01
Analyzed List:	upload_1 (Arabidopsis thaliana)
Reference List:	Arabidopsis thaliana (all genes in database)
Test Type:	FISHER
Correction:	FDR
GO biological process complete	Arabidopsis thaliana - REFLIST (27430)	upload_1 (804)	upload_1 (expected)	upload_1 (over/under)	upload_1 (fold Enrichment)	upload_1 (FDR)
photosystem II stabilization (GO:0042549)	8	5	0.23	+	21.32	0.0019
NADH dehydrogenase complex (plastoquinone) assembly (GO:0010258)	8	4	0.23	+	17.06	0.0163
carbon utilization (GO:0015976)	8	4	0.23	+	17.06	0.0165
trehalose metabolism in response to stress (GO:0070413)	11	5	0.32	+	15.51	0.00482
photosynthesis, light harvesting in photosystem I (GO:0009768)	24	10	0.7	+	14.22	5.1e-06
response to low light intensity stimulus (GO:0009645)	32	12	0.94	+	12.79	7.04e-07
negative regulation of photosynthesis (GO:1905156)	14	5	0.41	+	12.18	0.0104
fructose 1,6-bisphosphate metabolic process (GO:0030388)	12	4	0.35	+	11.37	0.0422
phototropism (GO:0009638)	28	9	0.82	+	10.97	0.000117
photosynthetic electron transport in photosystem I (GO:0009773)	19	6	0.56	+	10.77	0.00464
photosystem II assembly (GO:0010207)	29	9	0.85	+	10.59	0.000142
response to nitrate (GO:0010167)	36	10	1.06	+	9.48	8.98e-05
glycine metabolic process (GO:0006544)	18	5	0.53	+	9.48	0.0223
trehalose metabolic process (GO:0005991)	24	6	0.7	+	8.53	0.0116
chloroplast localization (GO:0019750)	35	8	1.03	+	7.8	0.0023
chlorophyll biosynthetic process (GO:0015995)	62	12	1.82	+	6.6	0.000164
response to high light intensity (GO:0009644)	63	12	1.85	+	6.5	0.000185
response to absence of light (GO:0009646)	50	9	1.47	+	6.14	0.00348
glucose metabolic process (GO:0006006)	46	8	1.35	+	5.93	0.00944
response to far red light (GO:0010218)	48	7	1.41	+	4.98	0.0424
response to red light (GO:0010114)	103	14	3.02	+	4.64	0.000662
rhythmic process (GO:0048511)	127	16	3.72	+	4.3	0.000427
circadian rhythm (GO:0007623)	127	16	3.72	+	4.3	0.000436
oligosaccharide metabolic process (GO:0009311)	88	11	2.58	+	4.26	0.00855
response to sucrose (GO:0009744)	72	9	2.11	+	4.26	0.025
regulation of reactive oxygen species metabolic process (GO:2000377)	64	8	1.88	+	4.26	0.0447
response to light stimulus (GO:0009416)	2003	249	58.71	+	4.24	1.5e-79
response to radiation (GO:0009314)	2045	249	59.94	+	4.15	3.97e-78
response to disaccharide (GO:0034285)	74	9	2.17	+	4.15	0.0297
monosaccharide metabolic process (GO:0005996)	127	15	3.72	+	4.03	0.0014
generation of precursor metabolites and energy (GO:0006091)	407	48	11.93	+	4.02	3.86e-12
pigment biosynthetic process (GO:0046148)	162	19	4.75	+	4	0.000166
electron transport chain (GO:0022900)	125	14	3.66	+	3.82	0.00374
pigment metabolic process (GO:0042440)	237	26	6.95	+	3.74	8.47e-06
cellular response to light stimulus (GO:0071482)	148	16	4.34	+	3.69	0.00187
cellular amino acid catabolic process (GO:0009063)	94	10	2.76	+	3.63	0.0378
response to cold (GO:0009409)	473	33	13.86	+	2.38	0.00166
response to hypoxia (GO:0001666)	323	22	9.47	+	2.32	0.0243
regulation of post-embryonic development (GO:0048580)	426	28	12.49	+	2.24	0.0104
protein ubiquitination (GO:0016567)	718	43	21.05	+	2.04	0.00202
response to wounding (GO:0009611)	815	42	23.89	+	1.76	0.037
response to water (GO:0009415)	1073	53	31.45	+	1.69	0.0243
response to lipid (GO:0033993)	1935	87	56.72	+	1.53	0.00876
response to hormone (GO:0009725)	2508	106	73.51	+	1.44	0.0133
translation (GO:0006412)	538	4	15.77	-	0.25	0.044
cell division (GO:0051301)	466	3	13.66	-	0.22	0.0498
vesicle-mediated transport (GO:0016192)	543	3	15.92	-	0.19	0.0139
DNA metabolic process (GO:0006259)	528	3	15.48	-	0.19	0.0175
cell cycle process (GO:0022402)	593	3	17.38	-	0.17	0.0043
RNA modification (GO:0009451)	301	0	8.82	-	< 0.01	0.0185
Shared UP - iTPS 4, 6 (G1), oeTPS: 711 DEGs
Analysis Type:	PANTHER Overrepresentation Test (Released 20220712)
Annotation Version and Release Date:	GO Ontology database DOI: 10.5281/zenodo.6799722 Released 2022-07-01
Analyzed List:	upload_1 (Arabidopsis thaliana)
Reference List:	Arabidopsis thaliana (all genes in database)
Test Type:	FISHER
Supplementary dataset S6,	FDR
GO biological process complete	Arabidopsis thaliana - REFLIST (27430)	upload_1 (707)	upload_1 (expected)	upload_1 (over/under)	upload_1 (fold Enrichment)	upload_1 (FDR)
peptidyl-arginine omega-N-methylation (GO:0035247)	3	3	0.08	+	38.8	0.00833
nucleolus organization (GO:0007000)	4	3	0.1	+	29.1	0.0128
histone arginine methylation (GO:0034969)	6	4	0.15	+	25.87	0.00241
ribosomal large subunit export from nucleus (GO:0000055)	8	5	0.21	+	24.25	0.000459
polyadenylation-dependent snoRNA 3'-end processing (GO:0071051)	10	6	0.26	+	23.28	9.18e-05
mitochondrial translational elongation (GO:0070125)	5	3	0.13	+	23.28	0.0188
ribosomal small subunit export from nucleus (GO:0000056)	5	3	0.13	+	23.28	0.0189
U4 snRNA 3'-end processing (GO:0034475)	11	6	0.28	+	21.16	0.000131
sno(s)RNA 3'-end processing (GO:0031126)	14	7	0.36	+	19.4	3.59e-05
nuclear mRNA surveillance (GO:0071028)	8	4	0.21	+	19.4	0.00498
'de novo' UMP biosynthetic process (GO:0044205)	6	3	0.15	+	19.4	0.0258
CUT metabolic process (GO:0071043)	6	3	0.15	+	19.4	0.026
maturation of SSU-rRNA from tricistronic rRNA transcript (SSU-rRNA, 5.8S rRNA, LSU-rRNA) (GO:0000462)	38	18	0.98	+	18.38	1.78e-13
endonucleolytic cleavage of tricistronic rRNA transcript (SSU-rRNA, 5.8S rRNA, LSU-rRNA) (GO:0000479)	11	5	0.28	+	17.64	0.00125
exonucleolytic trimming to generate mature 3'-end of 5.8S rRNA from tricistronic rRNA transcript (SSU-rRNA, 5.8S rRNA, LSU-rRNA) (GO:0000467)	11	5	0.28	+	17.64	0.00125
nuclear-transcribed mRNA catabolic process, exonucleolytic, 3'-5' (GO:0034427)	14	6	0.36	+	16.63	0.00032
small nucleolar ribonucleoprotein complex assembly (GO:0000491)	7	3	0.18	+	16.63	0.0349
nuclear polyadenylation-dependent tRNA catabolic process (GO:0071038)	10	4	0.26	+	15.52	0.00874
'de novo' pyrimidine nucleobase biosynthetic process (GO:0006207)	8	3	0.21	+	14.55	0.0443
L-serine catabolic process (GO:0006565)	8	3	0.21	+	14.55	0.0444
positive regulation of transcription initiation by RNA polymerase II (GO:0060261)	8	3	0.21	+	14.55	0.0447
maturation of LSU-rRNA from tricistronic rRNA transcript (SSU-rRNA, 5.8S rRNA, LSU-rRNA) (GO:0000463)	19	7	0.49	+	14.29	0.00014
protein import into mitochondrial matrix (GO:0030150)	28	10	0.72	+	13.86	2.14e-06
'de novo' IMP biosynthetic process (GO:0006189)	14	5	0.36	+	13.86	0.0027
protein refolding (GO:0042026)	35	12	0.9	+	13.3	1.42e-07
protein deneddylation (GO:0000338)	12	4	0.31	+	12.93	0.0136
nuclear polyadenylation-dependent rRNA catabolic process (GO:0071035)	12	4	0.31	+	12.93	0.0139
ribosomal large subunit biogenesis (GO:0042273)	96	31	2.47	+	12.53	1.25e-19
ribosomal large subunit assembly (GO:0000027)	26	8	0.67	+	11.94	9.16e-05
polar nucleus fusion (GO:0010197)	34	9	0.88	+	10.27	6.17e-05
protein insertion into mitochondrial inner membrane (GO:0045039)	16	4	0.41	+	9.7	0.0297
pseudouridine synthesis (GO:0001522)	23	5	0.59	+	8.43	0.0144
cytochrome complex assembly (GO:0017004)	29	6	0.75	+	8.03	0.00629
spliceosomal snRNP assembly (GO:0000387)	25	5	0.64	+	7.76	0.0193
chaperone cofactor-dependent protein refolding (GO:0051085)	48	9	1.24	+	7.27	0.000489
rRNA modification (GO:0000154)	43	8	1.11	+	7.22	0.0013
mitochondrial RNA processing (GO:0000963)	33	6	0.85	+	7.05	0.0104
mitochondrial mRNA modification (GO:0080156)	30	5	0.77	+	6.47	0.0357
tRNA aminoacylation for protein translation (GO:0006418)	60	8	1.55	+	5.17	0.00826
RNA methylation (GO:0001510)	71	9	1.83	+	4.92	0.00533
positive regulation of mRNA metabolic process (GO:1903313)	64	8	1.65	+	4.85	0.0114
negative regulation of translation (GO:0017148)	80	9	2.06	+	4.36	0.0104
nucleotide phosphorylation (GO:0046939)	66	7	1.7	+	4.11	0.0467
DNA-templated DNA replication (GO:0006261)	115	12	2.96	+	4.05	0.00278
tRNA modification (GO:0006400)	83	8	2.14	+	3.74	0.0421
purine ribonucleotide metabolic process (GO:0009150)	203	19	5.23	+	3.63	0.000189
seedling development (GO:0090351)	123	10	3.17	+	3.15	0.0406
cellular respiration (GO:0045333)	155	12	4	+	3	0.0246
response to heat (GO:0009408)	299	21	7.71	+	2.72	0.00226
embryo development ending in seed dormancy (GO:0009793)	693	43	17.86	+	2.41	3.21e-05
cellular component organization or biogenesis (GO:0071840)	3618	221	93.25	+	2.37	5.92e-32
embryo development (GO:0009790)	777	47	20.03	+	2.35	1.54e-05
RNA splicing (GO:0008380)	314	19	8.09	+	2.35	0.0237
plant organ development (GO:0099402)	1972	29	50.83	-	0.57	0.0238
shoot system development (GO:0048367)	1306	17	33.66	-	0.51	0.0425
response to light stimulus (GO:0009416)	2003	24	51.63	-	0.46	0.000698
hormone-mediated signaling pathway (GO:0009755)	930	10	23.97	-	0.42	0.0408
defense response to bacterium (GO:0042742)	1029	11	26.52	-	0.41	0.0251
protein phosphorylation (GO:0006468)	1057	10	27.24	-	0.37	0.00809
response to nitrogen compound (GO:1901698)	790	7	20.36	-	0.34	0.0261
cellular lipid metabolic process (GO:0044255)	975	8	25.13	-	0.32	0.00336
protein ubiquitination (GO:0016567)	718	6	18.51	-	0.32	0.033
lipid biosynthetic process (GO:0008610)	769	6	19.82	-	0.3	0.0151
plant epidermis development (GO:0090558)	639	5	16.47	-	0.3	0.0405
response to organic cyclic compound (GO:0014070)	817	6	21.06	-	0.28	0.00708
secondary metabolic process (GO:0019748)	810	4	20.88	-	0.19	0.000725
response to jasmonic acid (GO:0009753)	606	3	15.62	-	0.19	0.00871
